# Seed microbiota revealed by a large-scale meta-analysis including 50 plant species

**DOI:** 10.1101/2021.06.08.447541

**Authors:** Marie Simonin, Martial Briand, Guillaume Chesneau, Aude Rochefort, Coralie Marais, Alain Sarniguet, Matthieu Barret

**Affiliations:** Univ Angers, Institut Agro, INRAE, IRHS, SFR QUASAV, F-49000 Angers, France

**Keywords:** Plant microbiome, Diversity, Data synthesis, Metabarcoding, Fungal community

## Abstract

Seed microbiota constitutes a primary inoculum for plants that is gaining attention due to its role for plant health and productivity. Here, we performed a meta-analysis on 63 seed microbiota studies covering 50 plant species to synthesize knowledge on the diversity of this habitat. Seed microbiota are diverse and extremely variable, with taxa richness varying from one to thousands of taxa. Hence, seed microbiota presents a variable (i.e flexible) microbial fraction but we also identified a stable (i.e. core) fraction across samples. Around 30 bacterial and fungal taxa are present in most plant species and in samples from all over the world. Core taxa, such as *Pantoea agglomerans, Pseudomonas viridiflava, P. fluorescens, Cladosporium perangustum* and *Alternaria sp*., are dominant seed taxa. The characterization of the core and flexible seed microbiota provided here will help uncover seed microbiota roles for plant health and design effective microbiome engineering.
