## Supplementary File 1 for "Seed microbiota revealed by a large-scale meta-analysis including 50 plant species"

### Sheet: summary studies
References - Project name	Study_ID	Number of samples included in meta-analysis	Total ASV number	Neg - Pos Controls?	Rarefaction level for Subset 2	Rarefied ASV number (Subset 2)	Gene	Data access	Single end or paired-end?	Sequencing Quality	Length (bp)	Median read count-raw data	ASV number after DADA2	Reads total after DADA2	% plast reads	Median read count after filtering	Min read count	Max read count	Plant species	Plant family	Genotype	Conditions	Location	Protocol	Method	Seed preparation for extraction	DNA extraction kit	Sequencing platform	Compartments	Seed mass or number by lot	Provenance (our lab or literature)
16S rRNA gene - V4
Prado et al., 2019	Prado_A_2019	161	2485	no	3739	1662	16S rRNA gene - V4	PRJEB31847	Paired	excellent (>30)	2 x 250 bp	61427	3563	11797750	0.397461	31836	3739	143861	Brassica napus (Rapeseed)	Brassicaceae	Exocet	effect of pollination mode - compartment (pollen, nectar, seed) - 2 years	France	Total	16S rRNA library (v4)	soaking	Power Soil DNA Kit	Illumina MiSeq V2 & V3	Seed, pollen, nectar, bee	0.5g	Lab
Barret et al., 2015	Barret_M_2015	55	6925	yes	4419	5078	16S rRNA gene - V4	ERP006367	Paired	excellent (>30)	2 x 250 bp	80962	7474	7023749	0.3121	46616	4419	188265	multiple	multiple	see paper	Species-genotype effects and physiological stage (seed, germinating, seedling)	multiple	Total	16S rRNA library (v4); ITS1 ; gyrB	soaking	Power Soil DNA Kit	Illumina MiSeq V2	Seed, seedling	1000 seeds, 200 germinating, 100 seedlings	Lab
Bnapus_Y1	Sarniguet_A_2016	81	1072	no	22639	1020	16S rRNA gene - V4	in team dataset	Paired	medium (low after 200bp)	2 x 300 bp	230683	1197	3912533	0.102993	38582	22639	110719	Brassica napus (Rapeseed)	Brassicaceae	Astrid, Aviso, Boston, Colvert, Express, Major, Mohican, Tenor, Zorro	genotype - field production	France	Total	16S rRNA library (v4), gyrB	soaking	Dneasy PowerSoil HTP 96 Kit	Illumina MiSeq V2	Seed	1000 seeds (4g)	Lab
BrassicaDivPatho	Mougel_C_2017	45	3149	yes	1698	2201	16S rRNA gene - V4	in team dataset	Paired	excellent (>30)	2 x 250 bp	32357	3793	2888516	0.702063	14527	1698	34644	Brassica napus (Rapeseed)	Brassicaceae	Bristol	different physiological stages and inoculation Leptoshaeria	France	Total	16S rRNA library (v4); ITS1 ; gyrB	soaking	Dneasy PowerSoil HTP 96 Kit	Illumina MiSeq V2	Seed, Flower	1000 seeds (4g)	Lab
Chesneau et al. 2020	Chesneau_G_2020	25	115	yes	1510	90	16S rRNA gene - V4	in team dataset	Paired	good (decrease after 200 bp)	2 x 250 bp	262642	252	2555136	0.824571	5052	1510	28769	Phaseolus vulgaris (Bean), Raphanus sativus (Radish)	Brassicaceae	Flamboyant5 and Flavert	different physiological stage during seed development - field production	France	Total	16S rRNA (v4); gyrB; ITS1	soaking	Macherey-Nagel Food Kit	Illumina MiSeq V2	Flower, Seed	total seeds from 1 individual	Lab
Endowild	Lecorff_J_2018	40	952	yes	2692	768	16S rRNA gene - V4	in team dataset	Paired	excellent (>30)	2 x 250 bp	50614	1057	2007195	0.0775311	38200	2692	99564	10 Brassicaceae species	Brassicaceae	Natural populations	Field collection	France - Netherlands	Total & surface-disinfected	16S rRNA (v4); gyrB; ITS1	soaking	Macherey-Nagel Food Kit	Illumina MiSeq V2	Seed	1000 seeds	Lab
GEVES_1	Goertz_S_2020	26	3518	yes	1303	1736	16S rRNA gene - V4	in team dataset	Paired	excellent (>30)	2 x 250 bp	56701	3716	1597803	0.400496	31424	1303	73022	Cabbage, Melon, Tomato	Brassicaceae, Cucurbitaceae, Solanaceae	see table, 3 genotypes by species	Plant-Genotype effect and inoculation effect	France	Total	16S rRNA (v4); gyrB	soaking	Macherey-Nagel Food Kit	Illumina MiSeq V2	Seed	1001 seeds	Lab
Klaedtke et al., 2016	Klaedtke_S_2016	44	12350	yes	29122	10979	16S rRNA gene - V4	PRJEB8866	Paired	excellent (>30)	2 x 250 bp	160646	12776	6160136	0.0969714	117704	29122	214000	Phaseolus vulgaris (Bean)	Fabaceae	‘Calima’ (Cal), ‘Flageolet Chevrier’ (FlC), ‘Rognon de Coq’ (RdC), ‘Roi des Belges’ (RdB) Oeil Rouge’ (SES)	genotype and production zone for 2 years - field harvest with mechanical	France -Luxembourg	Total	16S rRNA library (v4); ITS1	soaking	Power Soil DNA Kit	Illumina MiSeq V2	Seed	200 seeds	Lab
Rezki et al., 2016	Rezki_S_2016	174	1933	yes	1296	510	16S rRNA gene - V4	PRJEB9588	Paired	excellent (>30)	2 x 250 bp	35877	2003	4583137	0.0186174	19986	1296	93322	Raphanus sativus (Radish)	Brassicaceae	Flamboyant5	Field inoculated or not with Xcc or Ab for 2 years, mechanical vs manual	France	Total	16S rRNA (v4); gyrB; ITS1	soaking	Power Soil DNA Kit	Illumina MiSeq V2	Seed	1000 seeds or individual plants	Lab
Rochefort et al., 2019	Rochefort_A_2019	44	2586	yes	32909	2537	16S rRNA gene - V4	PRJEB31617	Paired	excellent (>30)	2 x 250 bp	78246	3057	2882947	0.259068	45461	32909	80201	Brassica napus (Rapeseed)	Brassicaceae	Astrid, Aviso, Boston, Colvert, Express, Major, Mohican, Tenor, Zorro	genotype and year effect - field production	France	Total	16S rRNA (v4); gyrB; ITS1	soaking	Dneasy PowerSoil HTP 96 Kit	Illumina MiSeq V2	Seed	1000 seeds (4g)	Lab
Vivanco	Barret_M_2015_2	19	471	no	2372	359	16S rRNA gene - V4	in team dataset	Paired	bad (large decreases after 140 bp)	2 x 300 bp	133562	505	948800	0.185032	36536	2372	102263	Phaseolus vulgaris (Bean)	Fabaceae	Crosser	Effect germination medium (exsudate) on seed	France	Total	16S rRNA (v4); gyrB; ITS1	soaking	Macherey-Nagel Food Kit	Illumina MiSeq V2	Seed, germinating	1000 seeds	Lab
Chen X et al. 2020 nicotiana	Chen_X_2020	20	4223	no	2646	2772	16S rRNA gene - V4	PRJEB31125	Single	excellent (>30)	2 x 250 bp	188941	4344	560586	0.197914	12811	2646	94863	Nicotiana tabacum (tobacco)	Solanaceae	Bina1, K326, PVH1452, Yunyan87	effect of different genotypes grown in different countries - seeds have nutrient and fungicide coatings	China, USA, Brazil (table1 with lat long)	surface-disinfected	16S rRNA library (v4)	grinding	FastDNA SPIN Kit for Soil	Illumina HiSeq	Seed	20 seeds	Literature
Chen_Q et al. 2020 -turf	Chen_Q_2020	24	413	no	1948	318	16S rRNA gene - V4	DOI 10.6084/m9.figshare.9745061.v1	Paired	good forwards but medium reverse after 200 bp	2 x 300 bp	234486	569	4315257	0.880207	21338	1948	43999	Festuca rubra, Lolium arundinacea, and Lolium perenne (turf)	Poaceae	many different genotypes	Different plant species (27 cultivars) from low and high moisture climates	Denmark, France	washed in water	16S rRNA library (v3-v4)	grinding	Power Soil DNA Kit	Illumina MiSeq	Seed	100 mg	Literature
Bergna et al., 2018	Bergna_A_2018	18	9288	no	3239	4767	16S rRNA gene - V4	PRJEB27033	Single	medium (low after 200bp)		220769	25748	13421878	0.278193	31362	3239	272112	Solanum lycopersicum (Tomato)	Solanaceae	Moneymaker, Hildares F1	1 plant generation - 2 soils	Austria	washed in sterile water and 0.85% NaCl	16S rRNA library (v4 region -515F-806R) / microbiology	grinding	FastDNA™ SPIN Kit for Soil	Illumina MiSeq	Seed, Root (endo), Soil	20 seeds	Literature
Raj et al. 2019	Raj_G_2019	22	749	no	1015	709	16S rRNA gene - V4	PRJNA529046	Paired	bad (forward at 80bp and reverse at 180 bp)	2 x 300 bp	218204	1033	6758678	0.988466	2193	1015	10735	Oryzae sativa (Rice)	Poaceae	5 genotypes: Kekua bao, Maguri bao, Kalajoha,Fazai, Idaw	Genotype effect (5) and site cultivation effects (hills)	India	surface-disinfected	16S rRNA library (v3-v4)	grinding	in house	Illumina MiSeq	Seed	1g	Literature
Rybakova et al., 2017	Rybakova_D_2017	9	459	yes	1037	407	16S rRNA gene - V4	PRJNA358488	Single	excellent (>30)	2 x 250 bp (length trimmed paired reads = 280 bp)	42582	582	138249	0.728931	3387	1037	5937	Brassica napus (Rapeseed)	Brassicaceae	Avatar, Sherpa (NPZ), Traviata (KWS SAAT AG)	genotypes/different production zones	nd	washed in sterile water	16S rRNA library (v4 region -515F-806R)	grinding	FastDNA. SPIN Kit for Soil	Illumina MiSeq V2	Seed	20 seeds	Literature
Wassermann et al., 2019	Wassermann_B_2019	32	2881	no	1538	976	16S rRNA gene - V4	PRJEB28955	Single	excellent (>30)	2 x 250 bp (length trimmed paired reads = 273 bp)	118045	3415	3759910	0.562861	30664	1538	171893	Alpine plant species	multiple	see paper	different species (with different fruit types, annual/perrenial) sampled at same field station	Austria	Total	16S rRNA library (v4 region - 515F-806R) and ITS1	grinding	FastDNA™ SPIN Kit for Soil	Illumina MiSeq V2	Seed	50 mg	Literature
Leff et al., 2017	Leff_J_2017	19	385	no	1013	334	16S rRNA gene - V4	SRP075934	Paired	excellent (>30)	2 x 150 bp	22961	36278	14455951	0.747361	7044	1013	42953	Helianthus annuus (Sunflower)	Asteraceae	33 genotypes (see paper)	genotype effect and compartment effect (root, rhizosphere, seed)	USA	light surface disinfection	16S rRNA library (v4 region); ITS1	soaking	PowerPlant Pro DNA Isolation Kit	Illumina MiSeq	Seed, rhizosphere, root	4	Literature
Eyre et al. 2019	Eyre_A_2019	24	470	no	1956	380	16S rRNA gene - V4	PRJNA531035	Paired	medium (especially reverse) lots of reads lost at trimming - more reads for reverse than forward	2 x 300 bp	159218	497	2049831	0.541607	28707	1956	145053	Oryzae sativa - japonica (Rice)	Poaceae	Katy, M202	4 seed compartments, different years and location	USA	Total	16S rRNA library (v3-v4 - 319F-806R); ITS1	Washing or grinding	wizard genomic DNA purification kit - Promega	Illumina MiSeq	Outer husk, husk, outer grain, grain	80 seeds	Literature
Kim et al. 2020	Kim_H_2020	65	535	no	1000	247	16S rRNA gene - V4	PRJNA532281, https://github.com/KiseokLee/ RiceSeedMicrobiome	Paired	medium (low after 180 bp)	2 x 300 bp	116792	665	8117455	0.262831	109741	1000	203873	Oryza spp (Rice)	Poaceae	43 rice genotypes (wild and domesticates)	Effect genotype and domesticiation - phylosymbiosis	Korea, Philippines - Additional File 2	surface-disinfected	16S rRNA library (v4), ITS2	grinding	FastDNA SPIN Kit for Soil	Illumina MiSeq	Seed	3 seeds	Literature
Abdelfattah_A_2020	Abdelfattah_A_2020	30	89	no	1075	78	16S rRNA gene - V4	PRJNA627957	Paired	good (reverse decrease after 200 bp)	2 x 300 bp	13551	416	1270477	0.57023	10594	1075	19492	Quercus robur L. (common oak)	Fagaceae	Unknown	disection acorns (embryo vs pericarp)	Sweden	surface-disinfected	16S rRNA library (v4), ITS1	grinding	Power Soil DNA Kit	Illumina MiSeq V3	Seed , Leaf, Stem, Root	1 seed	Literature
AFRI 2020	Barret_M_2020	83	591	yes	1003	397	16S rRNA gene - V4	in team dataset	Paired	excellent (>30)	2 x 250 bp	22588	5040	3923738	0.458827	6640	1003	22178	Phaseolus vulgaris (Bean)	Fabaceae	Redhawk & Flavert	Drought and Nutrient stress	France	Total	16S rRNA (v4); ITS1	soaking	eZNA kit	Illumina MiSeq V2	Seed, rhizosphere, root, stem, leaf	5 seeds or entire individual	Lab
Bintarti et al. 2020	Bintarti_F_2020	24	234	no	11343	35	16S rRNA gene - V4	PRJNA635871	Paired	excellent (>30) forward - reverse more variable	2 x 250 bp		55	948862	5.69103e-05	19326	11343	111515	Phaseolus vulgaris (Bean)	Fabaceae	Redhawk	different stress	USA	surface-disinfected	16S rRNA (v4); ITS1	soaking	Power Soil DNA Kit	Illumina MiSeq V2	Seed	20 seeds	Literature
Dai_Y_2020	Dai_Y_2020	12	230	no	1027	216	16S rRNA gene - V4	PRJNA578890 and PRJNA578958	Single	good	2 x 250 bp	30632	430	172086	0.803023	2639	1027	3206	Medicago, Trifolium, Vicia, Elymus, Avena	Fabaceae & Poaceae	Unknown	different species	USA, Australia, China	surface-disinfected	16S rRNA library (v4), ITS2	grinding	Quick-DNA Plant/Seed Miniprep Kit	Illumina HiSeq 2000	Seed	150 mg	Literature
Huet et al 2020	Huet_S_2020	82	3024	yes	7144	3012	16S rRNA gene - V4	PRJNA589539	Paired	excellent (>30)	2 x 250 bp	23165	4539	1660630	0.00277726	10386	7144	17326	rapeseed, Phelipanche ramosa	Brassicaceae, Cannabaceae, Solanaceae	Unknown	different species	France	Total	16S rRNA (v4); ITS1	soaking	NucleoSpin ® Soil	Illumina MiSeq V2	Seed, Soil	400 mg	Literature
Chartrel et al. 2021	Chartrel_V_2021	5	165	yes	1022	159	16S rRNA gene - V4	PRJNA670831	Paired	excellent (>30)	2 x 250 bp	200958	445	2402095	0.000272262	1044	1022	5022	Pisum sativum (Pea)	Fabaceae	Unknown	different locations/cooperatives/ countries	France, Sweden, Canada	Total	16S rRNA library (v3-v4); ITS2	soaking	in house protocol	Illumina MiSeq	Seed	10g (46 seeds)	Literature
16S rRNA gene - V5-V6
Bakker et al. 2019	Bakker_M_2019	161	1547	yes	1130	1264	16S rRNA gene - V5-V6	PRJNA453204	Paired	good (decrease after 180bp of reverse)	2 x 250 bp	63567	3088	3456018	0.0322672	5645	1130	40000	Triticum aestivum (Wheat)	Poaceae		Inoculation with Fusarium under controlled conditions	USA	Total	16S rRNA library (v5-v6); ITS1	grinding	PureLink Plant Kit	Illumina MiSeq V2	Seed	1 kernel	Literature
Escobar-Rodríguez et al., 2018	Escobar-Rodriguez_C_2018	84	1900	no	5724	1771	16S rRNA gene - V5-V6	PRJNA470571	Paired	medium (decrease after 180 bp)	2 x 300 bp	55455	14940	5513902	0.00996663	15267	5724	62707	Setaria viridis, S. pumilans	Poaceae	natural populations	2 species-20 sites	Austria, sites in Table S1	surface-disinfected	16S rRNA library (v5-v7)	grinding	FastDNA™ SPIN Kit for Soil	Illumina MiSeq V2	Seed (panicle), root (endo)	0.2-0.5g	Literature
Escobar-Rodríguez et al., 2019	Escobar-Rodriguez_C_2019	72	1551	no	3099	1410	16S rRNA gene - V5-V6	PRJNA534478	Paired	medium (reverse decrease after 160 bp)	2 x 300 bp	527705	3294	2427910	0.00518141	17224	3099	39937	Setaria viridis	Poaceae	A10.1 (PI 669942)	3 generations grown on sterile substrate	Austria	surface-disinfected	16S rRNA library (v5-v7)	grinding	FastDNA™ SPIN Kit for Soil	Illumina MiSeq V2	Seed	20 seeds	Literature
Liu et al. 2019	Liu_Y_2019	9	394	no	9346	370	16S rRNA gene - V5-V6	PRJNA491405 and SRA number SRP161886	Single	excellent (>30)		78855	877	610193	0.0114472	32765	9346	54499	Oryzae sativa (Rice)	Poaceae	Shenliangyou 5814, Y58S, Bing4114	genotype effect with parental lines	China 25°34′39.40″N, 112°40′58.87″E,	surface-disinfected	16S rRNA library (v5-v7)	grinding	FastDNA. SPIN Kit for Soil	Illumina Hiseq2500	Seed	2.5 g	Literature
Mitter et al., 2017	Mitter_B_2017	23	195	no	1061	165	16S rRNA gene - V5-V6	PRJNA305879	Paired	medium (decrease after 180 bp)	2 x 300 bp	49823	221	139530	0.00989035	3094	1061	25124	Triticum aestivum L (cultivarTrappe)	Poaceae	Triticum aestivum L (cultivar Trappe)	Effect of inoculation of P phytofirmans beneficial bacteria in field conditions	Austria	Surface-disinfected	16S rRNA library (v5v7 regions)	grinding	FastDNA. SPIN Kit for Soil	Illumina MiSeq	Seed	?	Literature
gyrB gene
Barret et al., 2015	Barret_M_2015	56	13177	yes	1529	6648	gyrB gene	ERP006367	Paired	good (reverse decline at 140bp)	2 x 250 bp	35604	15430	2231292	0.033983	26244	1529	38304	multiple	multiple	see paper	Species-genotype effects and physiological stage (seed, germinating, seedling)	multiple	Total	16S rRNA library (v4); ITS1 ; gyrB	soaking	Power Soil DNA Kit	Illumina MiSeq V2	Seed, seedling	1000 seeds, 200 germinating, 100 seedlings	Lab
Bnapus_Y1	Sarniguet_A_2016	80	4645	no	8349	2912	gyrB gene	in team dataset	Paired	good (forward decline at 240, reverse decline at 180)	2 x 300 bp	65318	5416	5374706	0.017365	55784	8349	211798	Brassica napus (Rapeseed)	Brassicaceae	Astrid, Aviso, Boston, Colvert, Express, Major, Mohican, Tenor, Zorro	genotype - field production	France	Total	16S rRNA library (v4)	soaking	Dneasy PowerSoil HTP 96 Kit	Illumina MiSeq V2	Seed	1000 seeds (4g)	Lab
BrassicaDivPatho	Mougel_C_2017	49	5650	yes	1265	3707	gyrB gene	in team dataset	Paired	excellent	2 x 250 bp	22806	9347	1644811	0.0606653	25379	1265	46624	Brassica napus (Rapeseed)	Brassicaceae	Bristol	different physiological stages and inoculation Leptoshaeria	France	Total	16S rRNA library (v4); ITS1 ; gyrB	soaking	Dneasy PowerSoil HTP 96 Kit	Illumina MiSeq V2	Seed, Flower	1000 seeds (4g)	Lab
Chesneau et al. 2020	Chesneau_G_2020	36	753	yes	3948	402	gyrB gene	in team dataset	Paired	good (reverse decline at 160bp)	2 x 250 bp	91841	1599	4314213	0.00447359	76862	3948	131557	Phaseolus vulgaris (Bean), Raphanus sativus (Radish)	Brassicaceae Fabaceae	Flamboyant5 and Flavert	different physiological stage during seed development - field production	France	Total	16S rRNA (v4); gyrB; ITS1	soaking	Macherey-Nagel Food Kit	Illumina MiSeq V2	Flower, Seed	total seeds from 1 individual	Lab
Double_Inoc	Rezki_S_2015	48	3487	no	58486	3417	gyrB gene	in team dataset	Paired	good (forward decline at 220, reverse decline at 180)	2 x 300 bp	87294	4081	3732516	0.014083	73658	58486	139329	Raphanus sativus (Radish)	Brassicaceae Fabaceae	Flamboyant5	inoc Alternaria brassissicola + Alternaria alternata - pb trt inoc double	France	Total		soaking	Macherey-Nagel Food Kit	Illumina MiSeq V2	Seed	1000 seeds	Lab
Endowild	Lecorff_J_2018	33	1025	yes	1013	638	gyrB gene	in team dataset	Paired	excellent	2 x 250 bp	19211	1211	735406	0.0162305	6968	1013	99314	10 Brassicaceae species	Brassicaceae	natural populations	Field collection	France - Netherlands	Total & surface-disinfected	16S rRNA (v4); gyrB; ITS1, GPD?	soaking	Macherey-Nagel Food Kit	Illumina MiSeq V2	Seed	1000 seeds	Lab
F2S_Y2	Barret_M_2017	28	1610	no	1397	1170	gyrB gene	in team dataset	Paired	not great (forward decline at 160, reverse decline at 100)	2 x 250 bp	37922	5307	6548858	0.143651	17643	1397	214135	Raphanus sativus (Radish)	Brassicaceae	Flamboyant5 and Flavert	different physiological stage during seed development - tunnel production - comparaison tapis &seed lot	France	Total		soaking	Macherey-Nagel Food Kit	Illumina MiSeq V2	Seed		Lab
GEVES_1	Goertz_S_2020	34	5804	yes	4275	3836	gyrB gene	in team dataset	Paired	excellent	2 x 250 bp	69873	6763	1818224	0.126314	51212	4275	78771	Cabbage, Melon, Tomato	Brassicaceae, Cucurbitaceae, Solanaceae	see table, 3 genotypes by species	Plant-Genotype effect and inoculation effect	France	Total	16S rRNA (v4); gyrB	soaking	Macherey-Nagel Food Kit	Illumina MiSeq V2	Seed	1000 seeds	Lab
Rezki et al., 2016 &2018	Rezki_S_2016	182	9062	yes	1466	1688	gyrB gene	in team dataset	Paired	excellent	2 x 250 bp		10574	26526840	0.0104365	141687	1466	235950	Raphanus sativus (Radish)	Brassicaceae	Flamboyant5	Field inoculated or not with Xcc or Ab for 2 years, mechanical vs manual	France	Total	16S rRNA (v4); gyrB; ITS1	soaking and grinding	Power Soil DNA Kit	Illumina MiSeq V2	Seed	1000 seeds or individual plants	Lab
Torres-Cortes et al. 2019	Torres-Cortes_G_2019	23	759	no	5191	365	gyrB gene	in team dataset	Paired	good (forward decline at 220, reverse decline at 160)	2 x 300 bp	64071	1512	6273638	0.00503249	138782	5191	215688	Raphanus sativus (Radish)	Brassicaceae	Flamboyant5	Lab	France	Total		soaking	Macherey-Nagel Food Kit	Illumina MiSeq V2	Seed		Lab
Vivanco	Barret_M_2015_2	16	325	no	3065	247	gyrB gene	in team dataset	Paired	good (forward decline at 200, reverse decline at 160)	2 x 300 bp	83120	388	995664	0.000947107	57080	3065	203356	Phaseolus vulgaris (Bean)	Fabaceae	Crosser	Effect germination medium (exsudate) on seed	France	Total	16S rRNA (v4); gyrB; ITS1	soaking	Macherey-Nagel Food Kit	Illumina MiSeq V2	Seed, germinating	1000 seeds	Lab
Bnapus Y2	Rochefort_A_2019	124	4605	no	1031	3065	gyrB gene	PRJEB31617	Paired	excellent forward - reverse decline after 150	2 x 250 bp	36267	5778	3552760	0.0178509	30060	1031	100044	Brassica napus (Rapeseed)	Brassicaceae	Astrid, Aviso, Boston, Colvert, Express, Major, Mohican, Tenor, Zorro	genotype and year effect - field production	France	Total	16S rRNA (v4); gyrB; ITS1	soaking	Dneasy PowerSoil HTP 96 Kit	Illumina MiSeq V2	Seed	1000 seeds (4g)	Lab
Bnapus_Y3	Rochefort_A_2019	45	8613	yes	38790	8509	gyrB gene	in team dataset	Paired	excellent	2 x 250 bp	71625	10700	2994365	0.0941782	57776	38790	98867	Brassica napus (Rapeseed)	Brassicaceae	Astrid, Aviso, Boston, Colvert, Express, Major, Mohican, Tenor, Zorro	genotype and year effect - field production	France	Total		soaking	Macherey-Nagel Food Kit	Illumina MiSeq V2	Seed	1000 seeds (4g)	Lab
ITS1 region
Barret et al., 2015	Barret_M_2015	55	2387	yes	6553	1859	ITS1	ERP006367	Paired	excellent (>30)	2 x 250 bp	83959	2958	6707012	0.0244413	77597	6553	159039	multiple	multiple	see paper	Species-genotype effects and physiological stage (seed, germinating, seedling)	multiple	Total	16S rRNA library (v4); ITS1 ; gyrB	soaking	Power Soil DNA Kit	Illumina MiSeq V2	Seed, seedling	1000 seeds, 200 germinating, 100 seedlings	Lab
Bnapus Y2	Rochefort_A_2019	134	1118	no	17009	1001	ITS1	PRJEB31617	Paired	medium (decrease at 100 bp)	2 x 250 bp	56411	1204	5349809	0.00359938	38250	17009	83263	Brassica napus (Rapeseed)	Brassicaceae	Astrid, Aviso, Boston, Colvert, Express, Major, Mohican, Tenor, Zorro	genotype and year effect - field production	France	Total	16S rRNA (v4); gyrB; ITS1	soaking	Dneasy PowerSoil HTP 96 Kit	Illumina MiSeq V2	Seed	1000 seeds (4g)	Lab
Bnapus_Y3	Rochefort_A_2019	45	496	yes	8822	294	ITS1	in team dataset	Paired	excellent (>30)	2 x 250 bp	78160	500	3229602	1.23854e-06	69692	8822	102026	Brassica napus (Rapeseed)	Brassicaceae	Astrid, Aviso, Boston, Colvert, Express, Major, Mohican, Tenor, Zorro	genotype and year effect - field production	France	Total	16S rRNA (v4); gyrB; ITS1	soaking	Dneasy PowerSoil HTP 96 Kit	Illumina MiSeq V2	Seed	1000 seeds (4g)	Lab
BrassicaDivPatho	Mougel_C_2017	49	1247	yes	1471	446	ITS1	in team dataset	Paired	excellent (>30)	2 x 250 bp	30682	2255	2589342	0.341386	31213	1471	46735	Brassica napus (Rapeseed)	Brassicaceae	Bristol	different physiological stages and inoculation Leptoshaeria	France	Total	16S rRNA library (v4); ITS1 ; gyrB	soaking	Dneasy PowerSoil HTP 96 Kit	Illumina MiSeq V2	Seed, Flower	1000 seeds (4g)	Lab
Endowild	Lecorff_J_2018	41	454	yes	1126	327	ITS1	in team dataset	Paired	excellent (>30)	2 x 250 bp	20120	506	1319047	0.0202396	16523	1126	124266	10 Brassicaceae species	Brassicaceae	natural populations	Field collection	France - Netherlands	Total & surface-disinfected	16S rRNA (v4); gyrB; ITS1, GPD?	soaking	Macherey-Nagel Food Kit	Illumina MiSeq V2	Seed	1000 seeds	Lab
Klaedtke et al., 2016	Klaedtke_S_2016	45	2497	yes	74180	2324	ITS1	PRJEB8866	Paired	excellent (>30)	2 x 250 bp	217589	2612	8346357	0.00381699	179636	74180	229399	Phaseolus vulgaris (Bean)	Fabaceae	‘Calima’ (Cal), ‘Flageolet Chevrier’ (FlC), ‘Rognon de Coq’ (RdC), ‘Roi des Belges’ (RdB) Oeil Rouge’ (SES)	genotype and production zone for 2 years - field harvest with mechanical	France -Luxembourg	Total	16S rRNA library (v4); ITS1	soaking	Power Soil DNA Kit	Illumina MiSeq V2	Seed	200 seeds	Lab
Prado et al., 2019	Prado_A_2020	3	60	no	86108	60	ITS1	PRJEB31847	Paired	good (decrease after 180 bp)	2 x 250 bp	160326	1437	1922450	0.422027	39384	86108	168082	Brassica napus (Rapeseed)	Brassicaceae	Exocet	effect of pollination mode - compartment (pollen, nectar, seed) - 2 years	France	Total	16S rRNA library (v4) et ITS	soaking	Power Soil DNA Kit	Illumina MiSeq V2 & V3	Seed, pollen, nectar, bee	0.5g	Lab
Rezki et al., 2016 &2018	Rezki_S_2016	183	1400	yes	5595	817	ITS1	PRJEB9588	Paired	excellent (>30)	2 x 250 bp	69984	1441	6515498	2.7473e-05	16675	5595	142038	Raphanus sativus (Radish)	Brassicaceae	Flamboyant5	Field inoculated or not with Xcc or Ab for 2 years, mechanical vs manual	France	Total	16S rRNA (v4); gyrB; ITS1	soaking	Power Soil DNA Kit	Illumina MiSeq V2	Seed	1000 seeds or individual plants	Lab
Vivanco	Barret_M_2015_2	20	407	no	1667	287	ITS1	in team dataset	Paired	bad (large decrease at 100 bp)	2 x 300 bp	222991	423	1087963	0.00113239	55566	1667	169917	Phaseolus vulgaris (Bean)	Fabaceae	Crosser	Effect germination medium (exsudate) on seed	France	Total	16S rRNA (v4); gyrB; ITS1	soaking	Macherey-Nagel Food Kit	Illumina MiSeq V2	Seed, germinating	1000 seeds	Lab
Wassermann et al., 2019	Wassermann_B_2019	32	977	no	5923	765	ITS1	PRJEB28955	Single	excellent	2 x 250 bp	42330	1071	1645026	0.0134229	36198	5923	229965	Alpine plant species	multiple	see paper	different species (with different fruit types, annual/perrenial) sampled at same field station	Austria	Total	16S rRNA library (v4 region - 515F-806R) and ITS1	grinding	FastDNA™ SPIN Kit for Soil	Illumina MiSeq V2	Seed	50 mg	Literature
Bakker et al. 2019	Bakker_M_2019	165	777	yes	2220	639	ITS1	PRJNA453204	Paired	excellent (>30) forward	2 x 250 bp	36796	1307	4356812	0.28091	17306	2220	33434	Triticum aestivum (Wheat)	Poaceae	Rollag	Inoculation with Fusarium under controlled conditions	USA	Total	16S rRNA library (v5-v6); ITS1	grinding	PureLink Plant Kit	Illumina MiSeq V2	Seed	1 kernel	Literature
Leff et al., 2017	Leff_J_2017	22	78	no	1266	70	ITS1	SRP075934	Paired	excellent but large variation in seq length (163 to 250 bp)	2 x 250 bp	23850	3571	2223524	0.408263	7012	1266	26048	Helianthus annuus (Sunflower)	Asteraceae	33 genotypes (see paper)	genotype effect and compartment effect (root, rhizosphere, seed)	USA	light surface disinfection	16S rRNA library (v4 region); ITS1	soaking	PowerPlant Pro DNA Isolation Kit	Illumina MiSeq	Seed, rhizosphere, root	4	Literature
AFRI 2020	Barret_M_2020	93	1621	yes	2883	1450	ITS1	in team dataset	Paired	excellent (>30)	2 x 250 bp	22203	4365	3180878	0.102821	864434	2883	27322	Phaseolus vulgaris (Bean)	Fabaceae	Redhawk & Flavert	Drought and Nutrient stress	France	Total	16S rRNA (v4); ITS1	soaking	eZNA kit	Illumina MiSeq V2	Seed, rhizosphere, root, stem, leaf	5 seeds or entire individual	Lab
Bintarti et al. 2020	Bintarti_F_2020	22	257	no	22768	247	ITS1	PRJNA635871	Paired	good (decrease after 140 bp)	2 x 250 bp	56951	301	931065	0.00880604	922866	22768	66963	Phaseolus vulgaris (Bean)	Fabaceae	Redhawk	different stress	USA	surface-disinfected	16S rRNA (v4); gyrB; ITS1	soaking	Power Soil DNA Kit	Illumina MiSeq V2	Seed	20 seeds	Literature
Idbella_M_2020	Idbella_M_2020	3	151	no	64354	151	ITS1	PRJNA587416	Paired	excellent	2 x 250 bp	121646	159	249637	0.0511142	236877	64354	94553	Trifolium repens (white clover)	Fabaceae	unknown		Italy	surface-disinfected	16S rRNA library (v3-v4), ITS1	grinding	Power Soil DNA Kit	Illumina MiSeq	Seed	2 g	Literature
Abdelfattah_A_2020	Abdelfattah_A_2020	46	210	no	1071	137	ITS1	PRJNA627957	Paired	good (decrease after 220)	2 x 300 bp	105545	1047	12043599	0.591739	48724	1071	275822	Quercus robur L. (common oak)	Fagaceae	Unknown	disection acorns (embryo vs pericarp)	Sweden	surface-disinfected	16S rRNA library (v4), ITS1	grinding	Power Soil DNA Kit	Illumina MiSeq V3	Seed , Leaf, Stem, Root	1 seed	Literature
Huet et al 2020	Huet_S_2020	79	1586	yes	5956	1551	ITS1	PRJNA589539	Paired	good (decrease after 180 bp)	2 x 250 bp	18709	3937	2059100	0.0428406	1010855	5956	19052	rapeseed, Phelipanche ramosa	Brassicaceae, Cannabaceae, Solanaceae	Unknown	different species	France	Total	16S rRNA (v4); ITS1	soaking	NucleoSpin ® Soil	Illumina MiSeq V2	Seed, Soil	400 mg	Literature
ITS2 Region
Kim et al. 2020	Kim_H_2020	43	651	no	2449	360	ITS2	PRJNA532281, https://github.com/KiseokLee/ RiceSeedMicrobiome	Paired	excellent (>30)	2 x 300 bp	89522	788	3439388	0.0972036	76151	2449	226235	Oryza spp (Rice)	Poaceae	43 rice genotypes (wild and domesticated)	Effect genotype and domesticiation - phylosymbiosis	Korea, Philippines	surface-disinfected	16S rRNA library (v4), ITS2	grinding	FastDNA SPIN Kit for Soil	Illumina MiSeq	Seed	3 seeds	Literature
Chartrel et al. 2021	Chartrel_V_2021	17	278	no	1015	210	ITS2	PRJNA670831	Paired	excellent (>30)	2 x 250 bp	54870	426	889426	0.876537	109205	1015	17380	Pisum sativum (Pea)	Fabaceae	Unknown	different locations/cooperatives/ countries	France, Sweden, Canada	Total	16S rRNA library (v3-v4); ITS2	soaking	in house protocol	Illumina MiSeq	Seed	10g (46 seeds)	Literature
Doherty et al. 2020	Doherty_J_2020	7	288	no	22274	283	ITS2	PRJNA544089	Paired	good (decrease after 220)	2 x 300 bp	144859	378	587950	0.471965	310458	22274	75166	Agrostis stolonifera L. (creeping bentgrass)	Poaceae	cv 007	seedling microbiota assembly in sterilized or natural soils	USA	Total	16S rRNA (v3-v4) ITS2	soaking & grinding	DNeasy Plant Mini Kit	Illumina MiSeq V3	Seed, leaf, soil, rhizosphere	nd	Literature
Dai_Y_2020	Dai_Y_2020	21	77	no	9601	77	ITS2	PRJNA578890 and PRJNA578958	Single	excellent (>30)	2 x 300 bp	35007	117	258568	0.0276832	251410	9601	13762	7 species Medicago, Trifolium, Vicia, Elymus, Avena	Fabaceae & Poaceae	Unknown	different species	USA, Australia, China	surface-disinfected	16S rRNA library (v4), ITS2	grinding	Quick-DNA Plant/Seed Miniprep Kit	Illumina HiSeq 2000	Seed	150 mg	Literature
